# Unlocking data in *Klebsiella* lysogens to predict capsular type-specificity of phage depolymerases

**DOI:** 10.1101/2024.07.24.604748

**Authors:** Robby Concha-Eloko, Beatriz Beamud, Pilar Domingo-Calap, Rafael Sanjuán

## Abstract

Viral entry is a critical step in the infection process. *Klebsiella* spp. and other clinically relevant bacteria often express a complex polysaccharide capsule that acts as a barrier to phage entry. In turn, most *Klebsiella* phages encode depolymerases for capsule removal. This virus-host arms race has led to extensive genetic diversity in both capsules and depolymerases, complicating our ability to understand their interaction. This study exploits the information encoded in *Klebsiella* prophages to model the interplay between the bacteria, the prophages, and their depolymerases, using a graph neural network and a sequence clustering-based method. Both approaches showed significant predictive ability for prophages capsular tropism and, importantly, were transferrable to lytic phages. In addition to creating a comprehensive database linking depolymerase sequences to their specific targets, this study demonstrates the predictability of phage-host interactions at the subspecies level, providing new insights for improving the therapeutic and industrial applicability of phages.
