## Supplementary material for "Unlocking data in *Klebsiella* lysogens to predict capsular type-specificity of phage depolymerases": Supplementary_Table_2A.xlsx

### Sheet: Sheet1
Supplementary Table 1A : Performances of TropiGAT on the prophage evaluation dataset
KL_type	model_version	n_prophages	precision	recall	Accuracy	F1_score	AUC	MCC
KL1	KL1__4	190	0.8232	0.4526	0.893	0.5772	0.8753	0.557
KL2	KL2__4	351	0.7298	0.8743	0.9133	0.7847	0.9506	0.7457
KL3	KL3__5	145	0.663	0.9857	0.9093	0.7872	0.9853	0.761
KL5	KL5__3	28	0.54	0.8	0.8375	0.6271	0.8357	0.5648
KL7	KL7__1	37	0.47	1	0.8286	0.6348	0.9222	0.6124
KL8	KL8__1	20	0.4233	0.8	0.7333	0.5371	0.81	0.4398
KL9	KL9__5	21	0.17	0.4	0.6167	0.2381	0.6	0.037
KL10	KL10__5	111	0.5244	0.8	0.8394	0.6278	0.8636	0.5565
KL12	KL12__4	37	0.5048	0.7333	0.8476	0.5733	0.8185	0.5198
KL13	KL13__2	66	0.4671	0.8667	0.7949	0.5934	0.9061	0.5285
KL14	KL14__1	130	0.5442	0.8615	0.8487	0.6629	0.8968	0.6012
KL15	KL15__3	204	0.7249	0.8	0.9148	0.7574	0.9225	0.7097
KL16	KL16__3	27	0.35	0.7	0.76	0.44	0.7615	0.3717
KL17	KL17__2	481	0.9	0.9625	0.9736	0.9264	0.9926	0.914
KL18	KL18__3	22	0.4097	0.9	0.7077	0.5453	0.8636	0.4681
KL19	KL19__5	73	0.7389	0.7714	0.9163	0.7379	0.9373	0.7005
KL21	KL21__3	100	0.6259	0.82	0.88	0.7004	0.9268	0.6445
KL22	KL22__5	78	0.5857	0.8571	0.8696	0.6825	0.889	0.6343
KL23	KL23__5	126	0.4549	0.8833	0.7893	0.5916	0.9093	0.5276
KL24	KL24__2	288	0.8237	0.6929	0.9221	0.7417	0.9428	0.7073
KL25	KL25__5	269	0.6329	0.8385	0.8812	0.7111	0.9201	0.6581
KL27	KL27__4	133	0.63	0.8615	0.8911	0.7256	0.92	0.6743
KL28	KL28__1	112	0.6414	0.9091	0.8955	0.7448	0.9503	0.7051
KL29	KL29__2	37	0.4188	0.9333	0.7905	0.5724	0.9407	0.5313
KL30	KL30__2	93	0.6669	0.6889	0.8945	0.666	0.9043	0.6124
KL34	KL34__4	20	0.3467	0.6	0.7833	0.4343	0.87	0.3371
KL36	KL36__4	88	0.5976	0.975	0.8885	0.7357	0.95	0.7075
KL38	KL38__3	76	0.5058	0.8286	0.8444	0.6243	0.9203	0.5632
KL39	KL39__5	37	0.5133	0.7333	0.8571	0.58	0.7444	0.5288
KL43	KL43__4	44	0.411	0.85	0.7154	0.5269	0.8841	0.4514
KL45	KL45__3	63	0.6839	0.9333	0.9135	0.7806	0.9581	0.75
KL46	KL46__2	80	0.6584	0.85	0.8958	0.7374	0.8794	0.6866
KL47	KL47__5	551	0.8027	0.9164	0.9467	0.8543	0.9764	0.8257
KL48	KL48__5	22	0.19	0.4	0.6769	0.2571	0.6182	0.0903
KL51	KL51__2	144	0.7303	0.7714	0.914	0.7419	0.9298	0.6972
KL52	KL52__3	35	0.4467	0.8	0.83	0.5667	0.8784	0.509
KL53	KL53__4	51	0.5702	0.88	0.86	0.6836	0.8976	0.6317
KL55	KL55__5	24	0.4967	0.9	0.8143	0.6143	0.9083	0.5717
KL57	KL57__2	51	0.4425	0.88	0.8	0.5855	0.9152	0.5255
KL60	KL60__5	68	0.4226	0.9	0.795	0.5714	0.8745	0.5211
KL62	KL62__5	152	0.6362	0.8	0.8835	0.7036	0.9158	0.6434
KL63	KL63__3	52	0.5311	0.88	0.8258	0.6471	0.8815	0.589
KL64	KL64__2	896	0.867	0.8494	0.952	0.8537	0.9789	0.8282
KL70	KL70__2	30	0.3308	0.6667	0.7222	0.431	0.7778	0.3158
KL74	KL74__3	82	0.7793	0.775	0.9224	0.7685	0.9378	0.7282
KL81	KL81__2	37	0.4133	0.7333	0.819	0.5222	0.8037	0.4537
KL102	KL102__5	242	0.8518	0.9167	0.9586	0.8816	0.9741	0.8585
KL105	KL105__3	114	0.73	0.8545	0.9176	0.7724	0.9589	0.7382
KL106	KL106__3	487	0.7178	0.8583	0.9093	0.757	0.9663	0.7255
KL107	KL107__3	1121	0.8091	0.9	0.9449	0.8446	0.9875	0.8187
KL108	KL108__4	30	0.65	0.7333	0.8667	0.6671	0.8578	0.6039
KL110	KL110__1	64	0.4921	0.7667	0.8316	0.5953	0.8594	0.5189
KL111	KL111__4	67	0.4377	0.8	0.7487	0.537	0.8616	0.4585
KL112	KL112__5	60	0.5168	0.7333	0.8278	0.5735	0.9167	0.509
KL114	KL114__3	24	0.4467	0.7	0.8143	0.5143	0.8667	0.4538
KL116	KL116__4	25	0.4244	0.9	0.7143	0.537	0.9167	0.4765
KL118	KL118__1	23	0.54	0.9	0.7846	0.6333	0.9455	0.5844
KL122	KL122__3	29	0.4267	0.9	0.8375	0.5752	0.9214	0.5466
KL123	KL123__2	29	0.2571	0.7	0.7625	0.3722	0.7714	0.3338
KL125	KL125__3	26	0.4371	0.6	0.76	0.4365	0.7692	0.3602
KL127	KL127__2	33	0.4153	1	0.7579	0.5815	0.95	0.5437
KL128	KL128__5	22	0.3067	0.9	0.6462	0.4524	0.8	0.3748
KL136	KL136__4	32	0.4767	0.8	0.8211	0.5937	0.9	0.5193
KL145	KL145__2	29	0.3217	0.9	0.7125	0.4676	0.8286	0.4162
KL149	KL149__2	70	0.5063	0.8857	0.8286	0.6353	0.9273	0.5801
KL151	KL151__3	61	0.5488	0.9	0.85	0.6734	0.9111	0.6228
KL169	KL169__3	27	0.4238	0.5	0.7733	0.4022	0.8154	0.3163
