## Supplementary material for "Unlocking data in *Klebsiella* lysogens to predict capsular type-specificity of phage depolymerases": Supplementary_Table_2B.xlsx

### Sheet: Sheet1
	Supplementary Table 1B : Performances of TropiSeq on the prophage evaluation dataset
	KL_type	n_prophages	F1	recall	precision	accuracy	AUC	MCC
	KL1	190	0.528	0.379	0.926	0.89	0.686	0.544
	KL2	351	0.835	0.753	0.937	0.95	0.872	0.813
	KL3	145	0.95	0.924	0.98	0.984	0.96	0.942
	KL4	13	0	0	0	0.834	0.5	0
	KL5	28	0.644	0.547	0.927	0.914	0.766	0.65
	KL6	12	0	0	0	0.834	0.5	0
	KL7	37	0.768	0.657	1	0.942	0.829	0.774
	KL8	20	0.478	0.35	0.9	0.883	0.67	0.503
	KL9	21	0.483	0.37	0.7	0.889	0.68	0.473
	KL10	111	0.686	0.555	0.899	0.915	0.771	0.665
	KL11	6	0.6	0.6	0.6	0.921	0.8	0.6
	KL12	37	0.78	0.671	0.95	0.941	0.833	0.767
	KL13	66	0.504	0.351	0.91	0.886	0.672	0.522
	KL14	130	0.859	0.777	0.972	0.959	0.886	0.846
	KL15	204	0.811	0.757	0.878	0.942	0.868	0.781
	KL16	27	0.558	0.427	0.9	0.901	0.71	0.567
	KL17	481	0.938	0.921	0.955	0.98	0.956	0.926
	KL18	22	0.956	0.96	0.96	0.985	0.975	0.95
	KL19	73	0.844	0.752	0.967	0.954	0.873	0.828
	KL20	18	0	0	0	0.834	0.5	0
	KL21	100	0.879	0.82	0.956	0.963	0.906	0.863
	KL22	78	0.894	0.82	0.987	0.968	0.909	0.882
	KL23	126	0.727	0.601	0.932	0.926	0.796	0.711
	KL24	288	0.818	0.775	0.867	0.942	0.875	0.786
	KL25	269	0.838	0.81	0.871	0.948	0.893	0.809
	KL26	15	0	0	0	0.833	0.5	0
	KL27	133	0.798	0.674	0.991	0.944	0.836	0.789
	KL28	112	0.857	0.769	0.979	0.959	0.883	0.845
	KL29	37	0.76	0.668	0.905	0.937	0.829	0.741
	KL30	93	0.54	0.407	0.849	0.887	0.695	0.532
	KL31	16	0.531	0.483	0.6	0.906	0.735	0.506
	KL34	20	0.886	0.8	1	0.967	0.9	0.876
	KL35	18	0.507	0.4	0.7	0.889	0.694	0.493
	KL36	88	0.877	0.887	0.869	0.958	0.93	0.853
	KL37	6	0.333	0.3	0.4	0.903	0.65	0.332
	KL38	76	0.683	0.528	1	0.921	0.764	0.691
	KL39	37	0.634	0.518	0.853	0.901	0.748	0.611
	KL41	10	0	0	0	0.833	0.5	0
	KL42	6	0	0	0	0.836	0.5	0
	KL43	44	0.637	0.528	0.836	0.906	0.755	0.614
	KL45	63	0.896	0.828	0.983	0.968	0.913	0.884
	KL46	80	0.782	0.719	0.89	0.936	0.85	0.76
	KL47	551	0.835	0.86	0.811	0.943	0.91	0.801
	KL48	22	0.486	0.37	0.8	0.894	0.685	0.506
	KL51	144	0.84	0.841	0.841	0.947	0.904	0.809
	KL52	35	0.703	0.686	0.751	0.905	0.817	0.657
	KL53	51	0.881	0.807	0.978	0.964	0.902	0.868
	KL54	12	0.747	0.667	0.933	0.93	0.825	0.742
	KL55	24	0.362	0.24	0.8	0.873	0.62	0.405
	KL56	13	0.82	0.733	1	0.95	0.867	0.822
	KL57	51	0.769	0.665	0.921	0.935	0.827	0.748
	KL58	6	0.533	0.6	0.5	0.893	0.783	0.529
	KL60	68	0.766	0.647	0.949	0.936	0.821	0.751
	KL61	10	0.533	0.5	0.6	0.867	0.72	0.468
	KL62	152	0.863	0.809	0.929	0.957	0.898	0.842
	KL63	52	0.835	0.778	0.962	0.955	0.885	0.832
	KL64	896	0.825	0.799	0.852	0.943	0.886	0.791
	KL66	8	0.4	0.4	0.4	0.898	0.7	0.4
	KL67	11	0.633	0.567	0.8	0.925	0.783	0.642
	KL70	30	0.815	0.733	0.967	0.95	0.863	0.809
	KL71	15	0	0	0	0.833	0.5	0
	KL74	82	0.867	0.794	0.968	0.961	0.895	0.854
	KL81	37	0.732	0.579	1	0.93	0.789	0.73
	KL102	242	0.915	0.855	0.987	0.974	0.926	0.904
	KL103	13	0.633	0.533	0.8	0.898	0.751	0.596
	KL105	114	0.784	0.806	0.774	0.925	0.878	0.744
	KL106	487	0.796	0.82	0.773	0.93	0.886	0.754
	KL107	1121	0.827	0.859	0.797	0.94	0.908	0.792
	KL108	30	0.839	0.8	0.891	0.95	0.89	0.814
	KL109	16	0.08	0.05	0.2	0.844	0.525	0.092
	KL110	64	0.728	0.662	0.853	0.921	0.817	0.702
	KL111	67	0.75	0.655	0.878	0.928	0.819	0.719
	KL112	60	0.771	0.667	0.937	0.936	0.828	0.755
	KL114	24	0.767	0.7	0.927	0.937	0.842	0.761
	KL116	25	0.542	0.44	0.733	0.9	0.716	0.533
	KL117	17	0.499	0.483	0.617	0.883	0.724	0.481
	KL118	23	0.879	0.88	0.893	0.957	0.927	0.858
	KL119	6	0.4	0.4	0.4	0.893	0.7	0.4
	KL122	29	0.55	0.4	1	0.9	0.7	0.585
	KL123	29	0.627	0.5	0.933	0.906	0.743	0.63
	KL124	12	0.727	0.6	1	0.931	0.8	0.736
	KL125	26	0	0	0	0.833	0.5	0
	KL126	6	0.733	0.7	0.8	0.946	0.85	0.731
	KL127	33	0.671	0.529	1	0.92	0.764	0.685
	KL128	22	0.808	0.72	0.967	0.947	0.855	0.801
	KL136	32	0.605	0.471	0.95	0.907	0.733	0.616
	KL137	8	0.267	0.2	0.4	0.813	0.562	0.192
	KL139	10	0.72	0.767	0.767	0.91	0.856	0.699
	KL140	13	0	0	0	0.834	0.5	0
	KL141	7	0.533	0.5	0.6	0.928	0.75	0.532
	KL142	14	0.28	0.2	0.5	0.856	0.593	0.28
	KL143	10	0.733	0.7	0.8	0.95	0.85	0.735
	KL145	29	0.942	0.9	1	0.983	0.95	0.938
	KL149	70	0.838	0.747	0.969	0.953	0.871	0.824
	KL151	61	0.882	0.804	0.982	0.964	0.9	0.869
	KL152	10	0.467	0.4	0.6	0.9	0.7	0.47
	KL153	18	0.505	0.45	0.64	0.843	0.686	0.439
	KL155	13	0.66	0.6	0.8	0.936	0.8	0.665
	KL157	13	0.627	0.467	1	0.911	0.733	0.645
	KL159	9	0.6	0.5	0.8	0.925	0.75	0.602
	KL164	6	0.4	0.4	0.4	0.893	0.7	0.4
	KL166	10	0	0	0	0.833	0.5	0
	KL169	27	0.305	0.193	0.8	0.865	0.597	0.362
