## Supplementary material for "Unlocking data in *Klebsiella* lysogens to predict capsular type-specificity of phage depolymerases": Supplementary_Table_3.xlsx

### Sheet: Sheet4
	Supplementary Table 3 : Data from the experimentally validated depolymerases
	Phage	protein	TropiGAT correct calls	TropiSEQ correct calls	Target	TropiSEQ predictions	TropiGAT predictions
	Klebsiella phage NTUH-K2044-K1-1	AB716666.1_prot_BAP15746.1_34	0	0	K1	No_hits	KL52:0.996 ; KL62:0.996 ; KL128:0.99 ; KL43:0.931 ; KL60:0.884 ; KL70:0.846 ; KL14:0.688 ; KL3:0.668 ; KL47:0.606 ; KL81:0.596 ; KL122:0.593 ; KL10:0.549 ; KL48:0.535 ; KL102:0.504
	Klebsiella Phage ΦK64-1	AB897757.1_prot_BAQ02835.1_55	0	0	K11*	No_associations	KL123:0.997 ; KL145:0.974 ; KL43:0.764 ; KL27:0.745 ; KL149:0.656 ; KL52:0.654 ; KL127:0.572 ; KL46:0.559
	Klebsiella Phage ΦK64-1	AB897757.1_prot_BAQ02837.1_57	0	0	K21*	KL123:0.711	KL45:0.967 ; KL46:0.889 ; KL70:0.888 ; KL128:0.884 ; KL18:0.717 ; KL169:0.715 ; KL151:0.595 ; KL52:0.556
	Klebsiella Phage ΦK64-1	AB897757.1_prot_BAQ02839.1_59	0	0	K25†	No_associations	KL46:0.892 ; KL111:0.796 ; KL18:0.77 ; KL60:0.767 ; KL48:0.681 ; KL34:0.671 ; KL28:0.661 ; KL57:0.639 ; KL51:0.618 ; KL29:0.566 ; KL70:0.557
	Klebsiella Phage ΦK64-1	AB897757.1_prot_BAQ02840.1_60	0	KL35	K35†	KL35:0.66	KL36:0.987 ; KL19:0.939 ; KL46:0.938 ; KL34:0.907 ; KL18:0.893 ; KL112:0.89 ; KL60:0.858 ; KL52:0.85 ; KL151:0.838 ; KL22:0.734 ; KL116:0.664 ; KL57:0.655 ; KL39:0.61 ; KL123:0.596
	Klebsiella Phage ΦK64-1	AB897757.1_prot_BAQ02841.1_61	0	0	K1*	No_hits	KL169:0.997 ; KL52:0.984 ; KL45:0.979 ; KL81:0.957 ; KL14:0.947 ; KL47:0.943 ; KL18:0.932 ; KL64:0.882 ; KL63:0.66 ; KL70:0.63 ; KL114:0.57 ; KL21:0.57 ; KL128:0.523 ; KL55:0.519 ; KL57:0.516 ; KL46:0.501
	Klebsiella Phage ΦK64-1	AB897757.1_prot_BAQ02842.1_62	KL64 (rank 4)	KL64	K64*	KL64:0.904	KL14:0.988 ; KL18:0.971 ; KL57:0.969 ; KL64:0.949 ; KL38:0.924 ; KL45:0.911 ; KL123:0.879 ; KL112:0.866 ; KL169:0.835 ; KL22:0.81 ; KL39:0.788 ; KL105:0.662 ; KL114:0.653 ; KL47:0.622 ; KL21:0.621 ; KL13:0.618 ; KL7:0.599 ; KL46:0.577 ; KL74:0.527
	Klebsiella Phage ΦK64-1	AB897757.1_prot_BAQ02843.1_63	KL30 (rank 4)	KL30	K30, K69†	KL30:0.709	KL70:0.931 ; KL57:0.904 ; KL145:0.858 ; KL30:0.795 ; KL52:0.79 ; KL46:0.732 ; KL136:0.686 ; KL23:0.649 ; KL114:0.634 ; KL55:0.578 ; KL111:0.51
	Klebsiella phage SH-KP152226	MK903728.1_prot_QDF14644.1_42	KL47 (rank 1)	KL47	K47	KL47:0.95	KL47:0.976 ; KL81:0.882 ; KL145:0.857 ; KL70:0.792 ; KL43:0.762 ; KL34:0.751 ; KL136:0.656 ; KL128:0.597
	Klebsiella phage P510	MT966872.1_prot_QOV05454.1_38	KL64 (rank 3)	KL64	KL64	KL64:0.904	KL14:0.998 ; KL27:0.988 ; KL64:0.964 ; KL112:0.944 ; KL13:0.88 ; KL60:0.806 ; KL43:0.791 ; KL18:0.732 ; KL48:0.585
	Klebsiella phage P560	MT966873.1_prot_QOV05502.1_43	KL47 (rank 1)	0	KL47	No_associations	KL47:0.999 ; KL43:0.783 ; KL110:0.537
	Klebsiella phage RAD2	MW655991.1_prot_QUU29414.1_2		0	KL2	No_hits	KL74:0.867 ; KL60:0.812 ; KL52:0.775 ; KL114:0.759 ; KL53:0.752 ; KL30:0.696 ; KL10:0.688 ; KL70:0.676 ; KL127:0.584 ; KL123:0.55 ; KL128:0.546
	Klebsiella phage NTUH-K2044-K1-1	NC_025418.1_prot_YP_009098385.1_34		0	K1	No_hits	KL52:0.997 ; KL62:0.996 ; KL128:0.989 ; KL43:0.937 ; KL60:0.873 ; KL14:0.805 ; KL70:0.773 ; KL81:0.762 ; KL169:0.723 ; KL122:0.687 ; KL3:0.676 ; KL145:0.648 ; KL45:0.591 ; KL102:0.546 ; KL47:0.521 ; KL10:0.506
	Klebsiella phage KP36	NC_029099.1_prot_YP_009226011.1_50	0	KL63	K63	KL63:0.641	KL23:0.952 ; KL14:0.908 ; KL47:0.864 ; KL28:0.746 ; KL43:0.697 ; KL46:0.64 ; KL48:0.602 ; KL70:0.522
	Klebsiella phage vB_KpnP_KpV71	NC_031246.1_prot_YP_009302756.1_52		0	K1	No_hits	KL62:0.996 ; KL52:0.991 ; KL128:0.979 ; KL60:0.927 ; KL43:0.862 ; KL70:0.774 ; KL14:0.717 ; KL81:0.572 ; KL102:0.524 ; KL3:0.508 ; KL122:0.507
	Klebsiella phage vB_KpnP_IME205	ALT58497__333_657	KL47 (rank 5)	KL47	KL47	KL47:0.95	KL81:0.902 ; KL34:0.871 ; KL128:0.869 ; KL145:0.815 ; KL47:0.814 ; KL43:0.688 ; KL48:0.595 ; KL136:0.586 ; KL28:0.576 ; KL52:0.571 ; KL70:0.558 ; KL46:0.53
	Klebsiella phage vB_KpnP_IME205	ALT58498__59_596	KL47 (rank 1)	0	KL47	No_associations	KL47:0.999 ; KL43:0.915 ; KL110:0.781 ; KL48:0.547
	Klebsiella phage vB_KpnP_KpV74	APZ82768__116_426	KL2 (rank 3) / KL13 (rank 9)	KL13	KL2/KL13	KL13:0.527	KL60:0.989 ; KL18:0.987 ; KL2:0.955 ; KL111:0.952 ; KL70:0.928 ; KL128:0.865 ; KL9:0.78 ; KL45:0.775 ; KL13:0.761 ; KL23:0.733 ; KL10:0.716 ; KL14:0.643 ; KL30:0.6 ; KL123:0.593 ; KL116:0.546 ; KL57:0.508
	Klebsiella phage SH-Kp 152410	AUV61507__305_917	KL64 (rank 5)	KL64	KL64	KL64:0.904	KL14:0.996 ; KL27:0.989 ; KL13:0.938 ; KL112:0.921 ; KL64:0.904 ; KL3:0.774 ; KL52:0.773 ; KL18:0.718 ; KL46:0.63 ; KL48:0.616
	Klebsiella phage 13	AZF89844__294_571	KL24 (rank 1)	KL24	KL24	KL24:0.758	KL24:0.999 ; KL110:0.97 ; KL28:0.961 ; KL18:0.754 ; KL53:0.705 ; KL36:0.64 ; KL21:0.576 ; KL122:0.57 ; KL22:0.559 ; KL1:0.526 ; KL111:0.513
	klebsiella_phage_0507_kn2_1	BAN78446__304_1003	0	0	KL102	No_associations	KL27:1.0 ; KL38:0.97 ; KL14:0.904 ; KL112:0.866 ; KL123:0.861 ; KL57:0.858 ; KL145:0.77 ; KL23:0.713 ; KL19:0.707 ; KL64:0.676 ; KL43:0.661 ; KL29:0.659 ; KL47:0.645 ; KL48:0.593 ; KL136:0.515 ; KL34:0.509
	Klebsiella phage B1	QTP95996__300_648	0	0	KL2	No_associations	KL123:0.909 ; KL60:0.893 ; KL74:0.852 ; KL114:0.835 ; KL53:0.806 ; KL52:0.715 ; KL70:0.648 ; KL10:0.635 ; KL30:0.573 ; KL128:0.555
	Klebsiella phage KP32	YP_003347555__334_765	KL3 (rank 4)	0	KL3	KL66:0.689 ; KL74:0.692	KL23:0.977 ; KL36:0.957 ; KL19:0.937 ; KL3:0.93 ; KL46:0.903 ; KL116:0.844 ; KL74:0.794 ; KL52:0.743 ; KL28:0.723 ; KL25:0.685 ; KL53:0.66 ; KL60:0.636 ; KL151:0.575 ; KL34:0.541 ; KL136:0.522
	Klebsiella phage KP32	YP_003347556__53_359	0	KL21	KL21	KL70:0.888 ; KL21:0.674	KL60:0.87 ; KL28:0.789 ; KL70:0.741 ; KL111:0.595
