## Supplementary material for "Unlocking data in *Klebsiella* lysogens to predict capsular type-specificity of phage depolymerases": Supplementary_Table_4.xlsx

### Sheet: Sheet3
	Supplementary Table 4. Depolymerases proteins identified in the lytic phages from the matrices
	Phage	Protein	Folds	Targets
	A1a	A1a_00002	6-bladed beta-propeller	KL151
	A1a	A1a_00014	right-handed beta-helix	KL151
	A1b	A1b_00048	right-handed beta-helix	KL157
	A1b	A1b_00036	6-bladed beta-propeller	KL157
	A1c	A1c_00046	6-bladed beta-propeller	KL1
	A1c	A1c_00034	right-handed beta-helix	KL1
	A1d	A1d_00013	6-bladed beta-propeller	KL20
	A1d	A1d_00009	right-handed beta-helix	KL20
	A1e	A1e_00024	6-bladed beta-propeller	pass (wzi-K?)
	A1e	A1e_00012	right-handed beta-helix	pass (wzi-K?)
	A1f	A1f_00024	6-bladed beta-propeller	pass (wzi-K?)
	A1f	A1f_00012	right-handed beta-helix	pass (wzi-K?)
	A1g	A1g_00045	6-bladed beta-propeller	KL16
	A1g	A1g_00057	right-handed beta-helix	KL16
	A1h	A1h_00021	right-handed beta-helix	KL2,KL13
	A1h	A1h_00009	6-bladed beta-propeller	KL2,KL13
	A1h	A1h_00013	right-handed beta-helix	KL2,KL13
	A1i	A1i_00041	right-handed beta-helix	KL126
	A1i	A1i_00037	6-bladed beta-propeller	KL126
	A1i	A1i_00049	right-handed beta-helix	KL126
	A1j	A1j_00040	right-handed beta-helix	KL61,KL126
	A1j	A1j_00049	right-handed beta-helix	KL61,KL126
	A1j	A1j_00002	6-bladed beta-propeller	KL61,KL126
	A1k	A1k_00018	6-bladed beta-propeller	KL22,KL37
	A1k	A1k_00014	right-handed beta-helix	KL22,KL37
	A1l	A1l_00058	right-handed beta-helix	KL22,KL37
	A1l	A1l_00005	6-bladed beta-propeller	KL22,KL37
	A1m	A1m_00045	6-bladed beta-propeller	KL22,KL37
	A1m	A1m_00049	right-handed beta-helix	KL22,KL37
	A1n	A1n_00050	6-bladed beta-propeller	KL22,KL37
	A1o	A1o_00045	right-handed beta-helix	KL22,KL37
	A1o	A1o_00041	6-bladed beta-propeller	KL22,KL37
	A1p	A1p_00055	6-bladed beta-propeller	KL22,KL37
	A1q	A1q_00023	6-bladed beta-propeller	KL22,KL37
	A1q	A1q_00010	right-handed beta-helix	KL22,KL37
	A1q	A1q_00019	right-handed beta-helix	KL22,KL37
	A1r	A1r_00013	6-bladed beta-propeller	KL22,KL37
	A1r	A1r_00009	right-handed beta-helix	KL22,KL37
	A2a	A2a_00010	6-bladed beta-propeller	KL126
	A2a	A2a_b_00022	right-handed beta-helix	KL126
	A2a	A2a_b_00036	6-bladed beta-propeller	KL126
	A2a	A2a_00049	right-handed beta-helix	KL126
	A2b	A2b_00022	6-bladed beta-propeller	KL126
	A2b	A2b_00008	right-handed beta-helix	KL126
	A3a	A3a_00002	right-handed beta-helix	pass (wzi-K?)
	A3a	A3a_00045	6-bladed beta-propeller	pass (wzi-K?)
	A3b	A3b_00021	right-handed beta-helix	KL30
	A3b	A3b_00016	6-bladed beta-propeller	KL30
	A3c	A3c_00044	right-handed beta-helix	KL61
	A3c	A3c_00039	6-bladed beta-propeller	KL61
	A3c	A3c_00045	right-handed beta-helix	KL61
	A3d	A3d_00041	right-handed beta-helix	KL134,KL61
	A3d	A3d_00042	right-handed beta-helix	KL134,KL61
	A3d	A3d_00036	6-bladed beta-propeller	KL134,KL61
	BLCJPOBP	BLCJPOBP_00041	6-bladed beta-propeller	KL2
	D7b	D7b_00043	right-handed beta-helix	KL140
	D7c	D7c_00007	right-handed beta-helix	KL28
	DIMCIIMF	DIMCIIMF_00039	triple-helix	KL28
	DIMCIIMF	DIMCIIMF_00240	6-bladed beta-propeller	KL28
	DJLANJJD	DJLANJJD_00238	6-bladed beta-propeller	KL3,KL38,KL57,KL14,KL144,KL4,KL53,KL64,KL2,KL28,KL29,KL16
	EHPPICDA	EHPPICDA_00095	6-bladed beta-propeller	KL38,KL3,KL57,KL14,KL53
	EKPIEFBL	EKPIEFBL_00113	triple-helix	KL158,KL3,KL38,KL74,KL57,KL14,KL4,KL53,KL2,KL28,KL29
	EKPIEFBL	EKPIEFBL_00177	6-bladed beta-propeller	KL158,KL3,KL38,KL74,KL57,KL14,KL4,KL53,KL2,KL28,KL29
	EONHMLJF	EONHMLJF_00087	triple-helix	pass (KL107 no confidence)
	FADJDIKG	FADJDIKG_00083	6-bladed beta-propeller	KL158,KL16 KL29,KL3,KL57,KL14,KL4,KL53,KL64,KL2,KL35,KL74
	FADJDIKG	FADJDIKG_00019	triple-helix	KL158,KL16 KL29,KL3,KL57,KL14,KL4,KL53,KL64,KL2,KL35,KL74
	GCLPFEGH	GCLPFEGH_00240	6-bladed beta-propeller	KL158,KL3,KL38,KL57,KL14,KL4,KL53,KL64,KL2,KL28,KL29
	HIIECEMK	HIIECEMK_00043	6-bladed beta-propeller	KL2
	HIIECEMK	HIIECEMK_00054	right-handed beta-helix	KL2
	INMBNBLA	INMBNBLA_00202	triple-helix	KL158,KL3,KL38,KL57,KL14,KL64,KL53,KL2,KL28,KL29
	INMBNBLA	INMBNBLA_00138	6-bladed beta-propeller	KL158,KL3,KL38,KL57,KL14,KL64,KL53,KL2,KL28,KL29
	IPGJFKPH	IPGJFKPH_00198	6-bladed beta-propeller	KL158,KL3,KL38,KL74,KL57,KL14,KL144,KL4,KL53,KL64,KL2,KL35,KL28,KL29,KL16
	K10PH82C1	K10PH82C1__cds_49	Alpha-alpha toroid	KL10
	K10PH82C1	K10PH82C1__cds_50	right-handed beta-helix	KL10
	K10PH82C1	K10PH82C1__cds_51	right-handed beta-helix	KL10
	K10PH82C1	K10PH82C1__cds_45	6-bladed beta-propeller	KL10
	K11PH164C1	K11PH164C1__cds_45	right-handed beta-helix	KL57,KL11
	K11PH164C1	K11PH164C1__cds_39	6-bladed beta-propeller	KL57,KL11
	K11PH164C1	K11PH164C1__cds_46	right-handed beta-helix	KL57,KL11
	K12P1_1	K12P1_1__cds_43	6-bladed beta-propeller	KL69,KL12,KL28
	K13PH07C1L	K13PH07C1L__cds_10	right-handed beta-helix	KL13
	K13PH07C1L	K13PH07C1L__cds_11	right-handed beta-helix	KL13
	K13PH07C1L	K13PH07C1L__cds_12	right-handed beta-helix	KL13
	K13PH07C1L	K13PH07C1L__cds_54	6-bladed beta-propeller	KL13
	K13PH07C1S	K13PH07C1S__cds_53	6-bladed beta-propeller	KL13
	K13PH07C1S	K13PH07C1S__cds_10	right-handed beta-helix	KL13
	K13PH07C1S	K13PH07C1S__cds_11	right-handed beta-helix	KL13
	K14PH164C1	K14PH164C1__cds_24	right-handed beta-helix	KL14
	K15PH90	K15PH90__cds_54	6-bladed beta-propeller	KL15
	K15PH90	K15PH90__cds_55	right-handed beta-helix	KL15
	K15PH90	K15PH90__cds_49	6-bladed beta-propeller	KL15
	K16PH164C3	K16PH164C3__cds_48	right-handed beta-helix	KL16
	K16PH164C3	K16PH164C3__cds_43	6-bladed beta-propeller	KL16
	K17alfa61	K17alfa61__cds_23	right-handed beta-helix	KL17
	K17alfa62	K17alfa62__cds_66	right-handed beta-helix	KL62,KL17
	K17alfa62	K17alfa62__cds_64	right-handed beta-helix	KL62,KL17
	K18PH07C1	K18PH07C1__cds_231	triple-helix	KL18
	K18PH07C1	K18PH07C1__cds_243	right-handed beta-helix	KL18
	K18PH07C1	K18PH07C1__cds_245	right-handed beta-helix	KL18
	K19PH14C4P1	K19PH14C4P1__cds_43	6-bladed beta-propeller	KL28,KL69,KL19,KL11
	K19PH14C4P1	K19PH14C4P1__cds_48	triple-helix	KL28,KL69,KL19,KL11
	K1PH164C1	K1PH164C1__cds_53	6-bladed beta-propeller	KL1
	K1PH164C1	K1PH164C1__cds_8	right-handed beta-helix	KL1
	K2064PH2	K2064PH2__cds_25	triple-helix	KL33,KL27,KL70,KL14,KL20,KL69,KL63,KL64,KL62,KL60,KL35,KL28,KL11,KL74
	K2069PH1	K2069PH1__cds_25	right-handed beta-helix	KL33,KL27,KL70,KL20,KL69,KL64,KL62,KL35,KL28
	K21lambda1	K21lambda1__cds_28	6-bladed beta-propeller	KL21
	K22PH164C1	K22PH164C1__cds_11	right-handed beta-helix	KL22,KL37
	K22PH164C1	K22PH164C1__cds_50	6-bladed beta-propeller	KL22,KL37
	K22PH164C1	K22PH164C1__cds_10	right-handed beta-helix	KL22,KL37
	K23PH08C2	K23PH08C2__cds_220	triple-helix	KL58,KL23,KL54
	K23PH08C2	K23PH08C2__cds_225	triple-helix	KL58,KL23,KL54
	K23PH08C2	K23PH08C2__cds_228	triple-helix	KL58,KL23,KL54
	K23PH08C2	K23PH08C2__cds_233	right-handed beta-helix	KL58,KL23,KL54
	K24PH164C1	K24PH164C1__cds_55	6-bladed beta-propeller	KL24
	K24PH164C1	K24PH164C1__cds_8	right-handed beta-helix	KL24
	K25PH129C1	K25PH129C1__cds_60	right-handed beta-helix	KL25
	K25PH129C1	K25PH129C1__cds_56	6-bladed beta-propeller	KL25
	K26PH128C1	K26PH128C1__cds_50	right-handed beta-helix	KL26,KL74
	K26PH128C1	K26PH128C1__cds_49	right-handed beta-helix	KL26,KL74
	K26PH128C1	K26PH128C1__cds_44	6-bladed beta-propeller	KL26,KL74
	K27PH129C1	K27PH129C1__cds_48	right-handed beta-helix	KL27
	K27PH129C1	K27PH129C1__cds_43	6-bladed beta-propeller	KL27
	K28PH129	K28PH129__cds_24	triple-helix	KL69,KL28
	K29PH164C1	K29PH164C1__cds_25	triple-helix	KL24,KL79,KL69,KL62,KL29
	K2PH164C1	K2PH164C1__cds_23	right-handed beta-helix	KL2
	K2PH164C2	K2PH164C2__cds_24	right-handed beta-helix	KL2
	K2alfa62	K2alfa62__cds_23	right-handed beta-helix	KL2
	K30lambda2_2	K30lambda2_2__cds_20	triple-helix	KL7,KL11,KL13,KL14,KL21,KL26,KL29,KL30,KL31,KL32,KL35,KL36,KL47,KL56,KL64,KL65,KL67,KL68
	K30lambda2_2	K30lambda2_2__cds_152	6-bladed beta-propeller	KL7,KL11,KL13,KL14,KL21,KL26,KL29,KL30,KL31,KL32,KL35,KL36,KL47,KL56,KL64,KL65,KL67,KL68
	K31PH164	K31PH164__cds_25	triple-helix	KL37,KL31
	K32PH164C1	K32PH164C1__cds_20	triple-helix	KL32,KL56
	K32PH164C1	K32PH164C1__cds_151	6-bladed beta-propeller	KL32,KL56
	K33PH14C2	K33PH14C2__cds_25	triple-helix	KL33,KL28,KL11
	K34PH164	K34PH164__cds_24	triple-helix	KL11,KL34,KL49,KL60,KL64,KL68,KL69
	K35PH164C3	K35PH164C3__cds_43	6-bladed beta-propeller	KL30,KL35,KL36
	K35PH164C3	K35PH164C3__cds_48	right-handed beta-helix	KL30,KL35,KL36
	K37PH164C1	K37PH164C1__cds_47	right-handed beta-helix	KL2,KL37
	K37PH164C1	K37PH164C1__cds_41	6-bladed beta-propeller	KL2,KL37
	K37PH164C1	K37PH164C1__cds_48	right-handed beta-helix	KL2,KL37
	K38PH09C2	K38PH09C2__cds_24	right-handed beta-helix	KL38
	K39PH122C2	K39PH122C2__cds_8	right-handed beta-helix	KL39,KL36
	K39PH122C2	K39PH122C2__cds_50	6-bladed beta-propeller	KL39,KL36
	K39PH122C2	K39PH122C2__cds_55	right-handed beta-helix	KL39,KL36
	K40PH129C1	K40PH129C1__cds_52	6-bladed beta-propeller	KL40
	K40PH129C1	K40PH129C1__cds_56	right-handed beta-helix	KL40
	K41P2	K41P2__cds_11	6-bladed beta-propeller	KL39,KL41
	K41P2	K41P2__cds_226	triple-helix	KL39,KL41
	K41P2	K41P2__cds_227	triple-helix	KL39,KL41
	K42PH8	K42PH8__cds_43	6-bladed beta-propeller	KL36,KL42
	K42PH8	K42PH8__cds_48	right-handed beta-helix	KL36,KL42
	K43PH164C1	K43PH164C1__cds_40	right-handed beta-helix	KL43,KL36
	K43PH164C1	K43PH164C1__cds_35	6-bladed beta-propeller	KL43,KL36
	K43PH164C1	K43PH164C1__cds_41	right-handed beta-helix	KL43,KL36
	K44PH129C1	K44PH129C1__cds_9	right-handed beta-helix	KL44,KL37
	K44PH129C1	K44PH129C1__cds_10	right-handed beta-helix	KL44,KL37
	K44PH129C1	K44PH129C1__cds_45	6-bladed beta-propeller	KL44,KL37
	K45PH128C2	K45PH128C2__cds_227	triple-helix	KL45,KL71
	K45PH128C2	K45PH128C2__cds_232	triple-helix	KL45,KL71
	K45PH128C2	K45PH128C2__cds_235	triple-helix	KL45,KL71
	K45PH128C2	K45PH128C2__cds_237	right-handed beta-helix	KL45,KL71
	K45PH128C2	K45PH128C2__cds_239	right-handed beta-helix	KL45,KL71
	K46PH129	K46PH129__cds_24	right-handed beta-helix	KL46
	K48PH164C1	K48PH164C1__cds_43	6-bladed beta-propeller	KL48
	K48PH164C1	K48PH164C1__cds_49	right-handed beta-helix	KL48
	K49PH164C2	K49PH164C2__cds_24	triple-helix	KL11,KL49,KL53,KL56,KL60
	K4PH164	K4PH164__cds_22	6-bladed beta-propeller	KL4,KL52
	K50PH164C1	K50PH164C1__cds_28	triple-helix	KL43,KL50,KL69
	K51PH129C1	K51PH129C1__cds_9	right-handed beta-helix	KL51
	K51PH129C1	K51PH129C1__cds_56	6-bladed beta-propeller	KL51
	K52PH129C1	K52PH129C1__cds_25	triple-helix	KL69,KL62,KL39,KL28,KL52
	K53PH164C2	K53PH164C2__cds_24	right-handed beta-helix	KL53
	K54lambda1_1_1	K54lambda1_1_1__cds_225	triple-helix	KL24,KL58,KL54
	K54lambda1_1_1	K54lambda1_1_1__cds_230	triple-helix	KL24,KL58,KL54
	K54lambda1_1_1	K54lambda1_1_1__cds_233	triple-helix	KL24,KL58,KL54
	K54lambda1_1_1	K54lambda1_1_1__cds_238	right-handed beta-helix	KL24,KL58,KL54
	K54lambda2	K54lambda2__cds_23	right-handed beta-helix	KL54
	K56PH164C1	K56PH164C1__cds_43	6-bladed beta-propeller	KL56
	K56PH164C1	K56PH164C1__cds_49	right-handed beta-helix	KL56
	K56PH164C1	K56PH164C1__cds_48	right-handed beta-helix	KL56
	K57lambda1_2	K57lambda1_2__cds_93	right-handed beta-helix	KL57,KL68
	K57lambda1_2	K57lambda1_2__cds_92	right-handed beta-helix	KL57,KL68
	K58PH129C2	K58PH129C2__cds_40	6-bladed beta-propeller	KL58
	K58PH129C2	K58PH129C2__cds_47	right-handed beta-helix	KL58
	K59PH2	K59PH2__cds_46	6-bladed beta-propeller	KL30,KL36,KL59
	K5lambda5	K5lambda5__cds_196	right-handed beta-helix	KL5
	K5lambda5	K5lambda5__cds_198	right-handed beta-helix	KL5
	K5lambda5	K5lambda5__cds_199	right-handed beta-helix	KL5
	K5lambda5	K5lambda5__cds_200	right-handed beta-helix	KL5
	K60PH164C1	K60PH164C1__cds_96	right-handed beta-helix	KL60,KL18
	K60PH164C1	K60PH164C1__cds_94	right-handed beta-helix	KL60,KL18
	K61PH164C1	K61PH164C1__cds_52	6-bladed beta-propeller	KL67,KL61
	K61PH164C1	K61PH164C1__cds_9	right-handed beta-helix	KL67,KL61
	K61PH164C1	K61PH164C1__cds_10	right-handed beta-helix	KL67,KL61
	K62PH164C2	K62PH164C2__cds_25	triple-helix	KL29,KL62,KL79
	K63PH128	K63PH128__cds_22	right-handed beta-helix	KL63
	K64PH164C4	K64PH164C4__cds_24	right-handed beta-helix	KL64
	K65PH164	K65PH164__cds_12	6-bladed beta-propeller	KL27,KL80,KL70,KL36,KL50,KL72,KL79,KL7,KL59,KL69,KL29,KL65,KL62,KL35,KL32
	K65PH164	K65PH164__cds_197	triple-helix	KL27,KL80,KL70,KL36,KL50,KL72,KL79,KL7,KL59,KL69,KL29,KL65,KL62,KL35,KL32
	K65PH164	K65PH164__cds_198	triple-helix	KL27,KL80,KL70,KL36,KL50,KL72,KL79,KL7,KL59,KL69,KL29,KL65,KL62,KL35,KL32
	K66PH128C1	K66PH128C1__cds_55	6-bladed beta-propeller	KL66
	K66PH128C1	K66PH128C1__cds_59	right-handed beta-helix	KL66
	K69PH164C2	K69PH164C2__cds_24	triple-helix	KL69,KL28
	K6PH25C3	K6PH25C3__cds_23	right-handed beta-helix	KL7,KL6
	K70PH128C1	K70PH128C1__cds_24	triple-helix	KL11,KL19,KL29,KL49,KL69,KL70
	K71PH129C1	K71PH129C1__cds_51	6-bladed beta-propeller	KL71
	K71PH129C1	K71PH129C1__cds_55	right-handed beta-helix	KL71
	K72PH164C2	K72PH164C2__cds_55	triple-helix	KL72
	K72PH164C2	K72PH164C2__cds_51	6-bladed beta-propeller	KL72
	K74PH129C2	K74PH129C2__cds_46	6-bladed beta-propeller	KL74
	K74PH129C2	K74PH129C2__cds_52	right-handed beta-helix	KL74
	K74PH129C2	K74PH129C2__cds_51	right-handed beta-helix	KL74
	K7PH164C4	K7PH164C4__cds_20	triple-helix	KL7,KL21,KL27,KL29,KL30,KL31,KL35,KL36,KL39,KL52,KL56,KL64,KL65,KL69,KL70
	K7PH164C4	K7PH164C4__cds_151	6-bladed beta-propeller	KL7,KL21,KL27,KL29,KL30,KL31,KL35,KL36,KL39,KL52,KL56,KL64,KL65,KL69,KL70
	K82P1	K82P1__cds_46	right-handed beta-helix	KL82
	K82P1	K82P1__cds_40	6-bladed beta-propeller	KL82
	K82P1	K82P1__cds_45	right-handed beta-helix	KL82
	K8PH128	K8PH128__cds_41	6-bladed beta-propeller	KL1,KL8
	K8PH128	K8PH128__cds_46	right-handed beta-helix	KL1,KL8
	K9PH25C2	K9PH25C2__cds_76	triple-helix	KL9
	KBDEFBCI	KBDEFBCI_00058	right-handed beta-helix	KL35
	KBDEFBCI	KBDEFBCI_00056	right-handed beta-helix	KL35
	KBDEFBCI	KBDEFBCI_00052	right-handed beta-helix	KL35
	KBDEFBCI	KBDEFBCI_00054	right-handed beta-helix	KL35
	LCALLHIG	LCALLHIG_00050	right-handed beta-helix	KL3
	LLOFRUDD	LLOFRUDD_00039	triple-helix	KL3
	M12a	M12a_00031	right-handed beta-helix	KL139
	M5a	M5a_00170	right-handed beta-helix	KL55,KL103
	M5a	M5a_00175	triple-helix	KL55,KL103
	M5b	M5b_00086	right-handed beta-helix	KL22,KL37
	NBNDMPCG	NBNDMPCG_00166	right-handed beta-helix	KL2,KL35
	NBNDMPCG	NBNDMPCG_00161	right-handed beta-helix	KL2,KL35
	NBNDMPCG	NBNDMPCG_00163	right-handed beta-helix	KL2,KL35
	NBNDMPCG	NBNDMPCG_00168	right-handed beta-helix	KL2,KL35
	NBNDMPCG	NBNDMPCG_00165	right-handed beta-helix	KL2,KL35
	NEBGPKAL	NEBGPKAL_00013	6-bladed beta-propeller	KL2
	NEBGPKAL	NEBGPKAL_00001	right-handed beta-helix	KL2
	NJHLHPIG	NJHLHPIG_00057	right-handed beta-helix	KL35
	NJHLHPIG	NJHLHPIG_00061	right-handed beta-helix	KL35
	NJHLHPIG	NJHLHPIG_00055	right-handed beta-helix	KL35
	NJHLHPIG	NJHLHPIG_00059	right-handed beta-helix	KL35
	OBHDAGOG	OBHDAGOG_00029	triple-helix	pass (KL107 no confidence)
	OPBIHMGG	OPBIHMGG_00067	right-handed beta-helix	KL3
	P4a	P4a_00013	right-handed beta-helix	KL140
	P4a	P4a_00011	right-handed beta-helix	KL140
	P4b	P4b_00023	right-handed beta-helix	KL140
	P4b	P4b_00025	right-handed beta-helix	KL140
	PFOEGONH	PFOEGONH_00078	right-handed beta-helix	KL3
	POFPNCPI	POFPNCPI_00246	6-bladed beta-propeller	KL158,KL3,KL38,KL57,KL14,KL4,KL53,KL2,KL28,KL29
	PP187	PP187_gp239	right-handed beta-helix	KL110
	PP187	PP187_gp230	right-handed beta-helix	KL110
	PP187	PP187_gp227	right-handed beta-helix	KL110
	PP187	PP187_gp225	right-handed beta-helix	KL110
	PP187	PP187_gp235	right-handed beta-helix	KL110
	PP187	PP187_gp233	right-handed beta-helix	KL110
	PP187	PP187_gp237	right-handed beta-helix	KL110
	S10a	S10a_00097	right-handed beta-helix	KL24,KL25
	S11a	S11a_00036	right-handed beta-helix	KL24,KL25
	S13a	S13a_00036	right-handed beta-helix	KL149,KL102
	S13b	S13b_00058	right-handed beta-helix	KL63
	S13c	S13c_00055	right-handed beta-helix	KL149,KL102
	S13d	S13d_00057	right-handed beta-helix	KL14
	S13e	S13e_00021	right-handed beta-helix	KL136
